# Transcriptomes of higher order thalamic nuclei in obsessive compulsive disorder

**DOI:** 10.1101/2025.04.22.650032

**Authors:** Shale A. Springer, Rishi Deshmukh, Lambertus Klei, Bernie Devlin, Jill R. Glausier, David A. Lewis, Susanne E. Ahmari

## Abstract

Obsessive-compulsive disorder (OCD) is a chronic psychiatric illness associated with altered function in cortico-striatal-thalamo-cortical (CSTC) circuits. In this pilot study, we examined differential RNA expression in the thalamus using postmortem human brain tissue samples from 11 subjects with OCD and 10 unaffected subjects. We individually dissected the mediodorsal magnocellular, mediodorsal parvocellular, and ventral anterior nuclei, which participate in orbitofrontal and anterior cingulate CSTC circuits most frequently associated with OCD, and the posterior ventrolateral nucleus, which participates in premotor and motor circuits that are increasingly implicated in OCD. Preselected GABAergic, glutamatergic and ion channel genes were analyzed via qPCR. Two genes required for GABA synthesis and release, *GAD1* and *SLC32A1*, were found to be downregulated in OCD subjects across all nuclei, and potassium channel *KCNN3* was upregulated. In parallel, we performed an exploratory total RNAseq differential expression analysis. We identified few (12 – 52) differentially expressed genes (DEGs) in each nucleus, and only one DEG in a pooled analysis of all nuclei. No DEGs were significant after correction for multiple comparisons. Investigation by model selection indicated that OCD diagnosis was not a useful factor in modelling gene expression in our dataset. OCD was also not associated with any modules of co-expressed genes identified using weighted gene correlation network analysis. Overall, we found minimal evidence of differential RNA expression in these thalamic nuclei in OCD. These findings contrast with our previous work including many of the same subjects where we found widespread differential mRNA expression in the orbitofrontal cortex and striatum in OCD.
