## Supplemental Tables 1-10 for "Transcriptomes of higher order thalamic nuclei in obsessive compulsive disorder": Supplemental Table 2.xlsx

### Sheet: Supplemental Table 2
Supplemental Table 2: qPCR primers
Gene	Forward Primer	Reverse Primer	Amplicon Size	Transcript variants detectable1	Alternative splicing variants for gene2	Reference Transcript Accession Number
ACTB	ACGGTGAAGGTGACAGCA	TTAGGATGGCAAGGGACTTC	92	--	1	NM_001101.5
B2M	CAGCCCAAGATAGTTAAGTGG	AAGCAAGCAGAATTTGGAA	100	--	1	NM_004048.4
GRIN1	GAGGAGCGTGAGTCCAAGG	CTCGCTGGCAGAAAGGATGA	123	V1a, V2a, V3b, V4a, V5b	5	NM_007327.4
GRIN2B	GGCCTTCTTTGCTGTCATCT	GGAAAGGGGGTGAGAAGTCAT	140	V1, V2	5	NM_000834.5
DLGAP3	CAGCACACAACTTCTCCTGTC	GCTGTTGGCCTTGAGTTGC	187	--	1	NM_001080418.3
DLGAP4	GCCCCCAAAAGGAAACTGTC	TCACATCGATCGCTTTGGGT	100	V1, V6, V10, V13-15	14	NM_014902.6
SLC1A1	TTTGGACTTGTCATTGGAAA	TATGATCTTCCCAGCAATCA	150	--	1	NM_004170.6
GRIA4	TTCCGAGCAGCGTGCAAATA	GCATTGGGGCTGGTGTTATGA	103	V1-4	5	NM_000829.4
GRM3	GCTTTGCACAAAATGCAGCG	TCTGCACCCGTGAAGTTGAT	125	V2	2	NM_001363522.2
GRM5	GGTCCGTGAACAGTATGGCA	GCCAGCAGGAGTCCCTTATC	125	Va, Vb, Vc	3	NM_001143831.3
SLC17A6	TTGTGGTGGTTTTGGCATGG	ACTGGCATATCTTGGAGCGA	163	--	1	NM_020346.3
GAD1	CTGGCTGTACGTCTGGTG	GCGAGTCACAGAGATTGGT	104	GAD673	2	NM_000817.3
GAD2	GTGGCAACCTGTTCTTCC	ATTTGGGTTTAGAGAGACAACAC	81	V1, V2	2	NM_000818.3
GABRA4	GAGGAACAAGAGTGATAGCAGA	GTGGAAGTGGGAATGGAG	101	V1-3	3	NM_000809.4
GABRD	GTGATCCTGGTTTCTAGGTCTT	ACAAACGCCTTCACTGTT	99	--	1	NM_000815.5
GABARAP	AGAAGAGCATCCGTTCGAGA	TTCTACTATCACCGGCACCC	85	--	1	NM_007278.2
SLC32A1	TTCAGGAATCTAAACTCTCATCTT	CTTATTCACCACGAGCACA	85	--	1	NM_080552.3
KCNA2	CGGTTGGAACGCAGACCT	ATGCCCGCGACTAGGTTAAT	104	V2	2	NM_001204269.2
KCNN3	CCCTAATGCCACCCACAACC	ATGGAGTCCTTTGAGTACAAACC	234	V1, V3	5	NM_002249.6
KCNMA1	TCCCTACTGTTTGTGAGCTGT	CTCTCGGTTGGCAGACTTGT	80	V1-6, V10-16	18	NM_001014797.3
HCN4	GGCCATGCTCCAACCCG	GGTCAGGTCCCAGTAAAATCTGAAG	148	--	1	NM_005477.3
CACNA1G	AGCCCAGTGCAAACCTTACT	CCCGATGACACCTGTGATGA	106	V1-14, V16-29	28	NM_018896.5
1 Null entries indicate genes with a single transcript
2 Number of reviewed RefSeq variants for gene; does not include predicted variants
3 GAD1 alternative splicing product GAD25 was intentionally excluded
