## Supplemental Tables 1-10 for "Transcriptomes of higher order thalamic nuclei in obsessive compulsive disorder": Supplemental Table 3.xlsx

### Sheet: Supplemental Table 3
Supplemental Table 3: qPCR data available by sample and gene
			Data from both CON and OCD subject in pair
			CON subject data only
			OCD subject data only
			no data from this region for this pair
	Pair 1				Pair 2				Pair 3				Pair 4
Transcript	MDmc	MDpc	VA	VLp	MDmc	MDpc	VA	VLp	MDmc	MDpc	VA	VLp	MDmc	MDpc	VA	VLp
GRIN1
GRIN2B
DLGAP3
DLGAP4
SLC1A1
GRIA4
GRM3
GRM5
SLC17A6
GAD1
GAD2
GABRA4
GABRD
GABARAP
SLC32A1
KCNA2
KCNN3
KCNMA1
HCN4
CACNA1G
	Pair 5				Pair 6				Pair 7				Pair 8
Transcript	MDmc	MDpc	VA	VLp	MDmc	MDpc	VA	VLp	MDmc	MDpc	VA	VLp	MDmc	MDpc	VA	VLp
GRIN1													Pair 8 excluded due to low sample quality
GRIN2B
DLGAP3
DLGAP4
SLC1A1
GRIA4
GRM3
GRM5
SLC17A6
GAD1
GAD2
GABRA4
GABRD
GABARAP
SLC32A1
KCNA2
KCNN3
KCNMA1
HCN4
CACNA1G
	Pair 9				Pair 10				Pair 11
Transcript	MDmc	MDpc	VA	VLp	MDmc	MDpc	VA	VLp	MDmc	MDpc	VA	VLp
GRIN1
GRIN2B
DLGAP3
DLGAP4
SLC1A1
GRIA4
GRM3
GRM5
SLC17A6
GAD1
GAD2
GABRA4
GABRD
GABARAP
SLC32A1
KCNA2
KCNN3
KCNMA1
HCN4
CACNA1G
