## Supplemental Tables 1-10 for "Transcriptomes of higher order thalamic nuclei in obsessive compulsive disorder": Supplemental Table 4.xlsx

### Sheet: Supplemental Table 4a
Supplemental Table 4a: qPCR differential expression results
Gene	Factor	F	Df	Df.res	p	fdr adj. p
GAD1	(Intercept)	116.903	1	61.9655	6.74481e-16
	OCD Diagnosis	8.15524	1	61.5743	0.00584563	0.116913
	Region	22.7962	3	48.117	2.51436e-09	5.02871e-08
	Suicide	22.2052	1	19.3075	0.000145734	0.000145734
	OCD Diagnosis:Region	1.05647	3	47.9413	0.376374	0.97007
GAD2	(Intercept)	49.2591	1	47.8467	7.00071e-09
	OCD Diagnosis	0.600834	1	47.5909	0.442094	0.893373
	Region	19.829	3	45.16	2.39622e-08	2.39622e-07
	OCD Diagnosis:Region	0.505952	3	45.5546	0.680122	0.97007
GABARAP	(Intercept)	346.876	1	62.9877	2.62438e-27
	OCD Diagnosis	0.0380474	1	62.9877	0.845976	0.893373
	Region	2.98054	3	47.8836	0.0405353	0.062362
	OCD Diagnosis:Region	0.203688	3	48.2729	0.893345	0.97007
GABRA4	(Intercept)	133.235	1	62.7921	3.62624e-17
	OCD Diagnosis	0.446041	1	62.7921	0.506668	0.893373
	Region	5.77012	3	48.2194	0.00186944	0.00747775
	OCD Diagnosis:Region	1.23274	3	48.2194	0.308064	0.97007
GABRD	(Intercept)	9.31686	1	16.2478	0.00749701
	OCD Diagnosis	0.228186	1	49.8834	0.634959	0.893373
	Region	4.31512	3	47.2816	0.00905464	0.0187486
	pH	12.0244	1	16.2241	0.00311845	0.00311845
	OCD Diagnosis:Region	2.2513	3	47.2452	0.0945918	0.945918
SLC32A1	(Intercept)	81.4123	1	59.211	1.01418e-12
	OCD Diagnosis	4.62925	1	58.9688	0.035538	0.23692
	Region	17.4495	3	45.8494	1.06659e-07	7.11059e-07
	OCD Diagnosis:Region	0.889358	3	45.8225	0.453786	0.97007
KCNN3	(Intercept)	22.2107	1	48.2052	2.11263e-05
	OCD Diagnosis	5.75589	1	48.1114	0.0203559	0.203559
	Region	2.38919	3	44.3818	0.0814628	0.116375
	OCD Diagnosis:Region	2.81134	3	44.5679	0.0501319	0.945918
KCNA2	(Intercept)	43.0659	1	58.0879	1.57613e-08
	OCD Diagnosis	0.278237	1	58.0879	0.599868	0.893373
	Region	5.54523	3	47.5851	0.00239564	0.00798547
	OCD Diagnosis:Region	0.665637	3	47.5851	0.577309	0.97007
KCNMA1	(Intercept)	118.747	1	62.6049	4.2786e-16
	OCD Diagnosis	0.311917	1	62.6049	0.578498	0.893373
	Region	2.12092	3	48.1738	0.109819	0.146425
	OCD Diagnosis:Region	0.569443	3	48.1738	0.637832	0.97007
HCN4	(Intercept)	51.9439	1	60.4192	1.07004e-09
	OCD Diagnosis	1.01314	1	60.4116	0.318166	0.893373
	Region	3.52398	3	46.0736	0.0221071	0.0368451
	OCD Diagnosis:Region	0.185739	3	46.6881	0.905572	0.97007
CACNA1G	(Intercept)	41.7707	1	60.5083	1.98177e-08
	OCD Diagnosis	1.14311	1	60.4654	0.289245	0.893373
	Region	1.65583	3	46.1577	0.189582	0.236977
	OCD Diagnosis:Region	0.256338	3	46.3487	0.856427	0.97007
GRIN1	(Intercept)	30.3209	1	60.7641	7.81804e-07
	OCD Diagnosis	0.0337564	1	60.8302	0.854837	0.893373
	Region	0.497403	3	47.3425	0.685849	0.721946
	OCD Diagnosis:Region	0.137098	3	46.8733	0.937371	0.97007
GRIN2B	(Intercept)	36.4445	1	53.6328	1.52127e-07
	OCD Diagnosis	0.0718515	1	53.6328	0.789688	0.893373
	Region	1.5899	3	47.2814	0.204279	0.240329
	OCD Diagnosis:Region	0.080927	3	47.2814	0.97007	0.97007
GRIA4	(Intercept)	68.0778	1	54.0206	3.88005e-11
	OCD Diagnosis	0.0735379	1	52.3365	0.78732	0.893373
	Region	4.7912	3	46.4001	0.00545289	0.0145419
	OCD Diagnosis:Region	0.19736	3	46.2707	0.897664	0.97007
GRM3	(Intercept)	39.1748	1	63.8344	3.66782e-08
	OCD Diagnosis	0.420895	1	63.8344	0.518818	0.893373
	Region	0.337117	3	48.6554	0.79855	0.79855
	OCD Diagnosis:Region	0.64026	3	48.6554	0.592788	0.97007
GRM5	(Intercept)	47.351	1	55.2305	5.79202e-09
	OCD Diagnosis	1.52371	1	54.949	0.222311	0.889246
	Region	4.74133	3	45.6453	0.00581677	0.0145419
	OCD Diagnosis:Region	0.187013	3	45.9614	0.904701	0.97007
SLC1A1	(Intercept)	85.2822	1	58.702	4.87229e-13
	OCD Diagnosis	0.0275638	1	58.699	0.868709	0.893373
	Region	12.3032	3	46.6993	4.68495e-06	2.34247e-05
	OCD Diagnosis:Region	0.213761	3	46.9272	0.886369	0.97007
SLC17A6	(Intercept)	54.7589	1	33.9613	1.4101e-08
	OCD Diagnosis	1.84426	1	33.9625	0.183407	0.889246
	Region	4.30274	3	45.5039	0.00937431	0.0187486
	OCD Diagnosis:Region	0.430026	3	45.5679	0.732471	0.97007
DLGAP3	(Intercept)	46.5687	1	55.0986	7.26296e-09
	OCD Diagnosis	0.280933	1	55.0958	0.59822	0.893373
	Region	1.40232	3	46.394	0.254034	0.28226
	OCD Diagnosis:Region	0.473871	3	46.5792	0.701973	0.97007
DLGAP4	(Intercept)	55.979	1	50.3401	1.01929e-09
	OCD Diagnosis	0.018149	1	50.186	0.893373	0.893373
	Region	4.18429	3	43.6644	0.0109111	0.0198384
	OCD Diagnosis:Region	0.54339	3	44.0077	0.655166	0.97007

### Sheet: Supplemental Table 4b
Supplemental Table 4b: Thalamus, mOFC and striatum comparative qPCR analysis results
Gene	Regions	Factor	F	df	residual df	p
GAD1	Thalamus	(Intercept)	352.986	1	39.9405	1.95986e-21
		OCD Diagnosis	11.1264	1	38.9792	0.00187734
		Region	22.7465	3	31.2376	5.32769e-08
		Suicide	34.3159	1	11.4093	9.47481e-05
		OCD Diagnosis:Region	0.852427	3	31.0946	0.475962
	OFC and striatum	(Intercept)	15.1728	1	37.0621	0.000395656
		OCD Diagnosis	0.126317	1	37.0621	0.724296
		Region	1.15123	3	36	0.341724
		OCD Diagnosis:Region	4.82383	3	36	0.00634503
GAD2	Thalamus	(Intercept)	160.449	1	28.2614	3.57314e-13
		OCD Diagnosis	2.66869	1	24.8953	0.114925
		Region	18.9841	3	29.0299	5.21364e-07
		Suicide	14.558	1	12.1483	0.00240771
		OCD Diagnosis:Region	0.050387	3	29.425	0.984751
	OFC and striatum	(Intercept)	2.85888	1	43.539	0.0980186
		OCD Diagnosis	0.0339027	1	43.539	0.854769
		Region	9.77954	3	36	7.39455e-05
		OCD Diagnosis:Region	1.90135	3	36	0.146836
SLC32A1	Thalamus	(Intercept)	183.956	1	33.29	4.09052e-15
		OCD Diagnosis	5.70433	1	34.2142	0.0225832
		Region	19.9441	3	30.2556	2.52466e-07
		OCD Diagnosis:Region	1.18263	3	30.3704	0.332691
	OFC and striatum	(Intercept)	2.60693	1	40.1294	0.114235
		OCD Diagnosis	0.00480642	1	40.1294	0.945073
		Region	25.1936	3	36	5.84217e-09
		OCD Diagnosis:Region	4.85978	3	36	0.0061195
GABARAP	Thalamus	(Intercept)	177.007	1	40.987	1.82695e-16
		OCD Diagnosis	0.367243	1	40.987	0.547853
		Region	1.94871	3	31.0198	0.142278
		OCD Diagnosis:Region	0.156089	3	31.3962	0.924976
	OFC and striatum	(Intercept)	134.305	1	47.3595	1.9895e-15
		OCD Diagnosis	0.0209655	1	47.3595	0.885487
		Region	16.8304	3	36	5.34556e-07
		OCD Diagnosis:Region	1.21568	3	36	0.318022
GRIN2B	Thalamus	(Intercept)	13.7055	1	30.7807	0.000836133
		OCD Diagnosis	0.0757864	1	30.7807	0.784931
		Region	1.48775	3	30.8977	0.237209
		OCD Diagnosis:Region	0.633313	3	30.8977	0.599157
	OFC and striatum	(Intercept)	100.706	1	33.5868	1.22033e-11
		OCD Diagnosis	6.85554	1	33.5868	0.0131575
		Region	3.08409	3	36	0.0393893
		OCD Diagnosis:Region	0.889405	3	36	0.455897
DLGAP3	Thalamus	(Intercept)	16.8005	1	32.9061	0.000254933
		OCD Diagnosis	0.000232943	1	32.9061	0.987915
		Region	1.00536	3	31.008	0.403539
		OCD Diagnosis:Region	0.797253	3	31.008	0.50482
	OFC and striatum	(Intercept)	68.1785	1	47.5967	9.61276e-11
		OCD Diagnosis	11.3661	1	47.5967	0.00149247
		Region	1.60162	3	36	0.206006
		OCD Diagnosis:Region	0.688299	3	36	0.565115
DLGAP4	Thalamus	(Intercept)	20.193	1	30.3279	9.49426e-05
		OCD Diagnosis	0.349875	1	30.3279	0.558567
		Region	2.71025	3	29.0701	0.0632535
		OCD Diagnosis:Region	1.01635	3	29.3585	0.399524
	OFC and striatum	(Intercept)	56.0249	1	48	1.33283e-09
		OCD Diagnosis	3.76453	1	48	0.0582374
		Region	3.57794	3	36	0.0231161
		OCD Diagnosis:Region	0.854479	3	36	0.473471
SLC1A1	Thalamus	(Intercept)	33.7969	1	31.6079	1.94752e-06
		OCD Diagnosis	0.00221452	1	31.6079	0.962763
		Region	5.94702	3	29.9456	0.00262429
		OCD Diagnosis:Region	2.11529	3	30.1028	0.119084
	OFC and striatum	(Intercept)	177.354	1	47.7416	1.07992e-17
		OCD Diagnosis	15.7736	1	47.7416	0.000239773
		Region	8.92761	3	36	0.000148228
		OCD Diagnosis:Region	2.66939	3	36	0.0621346

### Sheet: Supplemental Table 4c
Supplemental Table 4c: mOFC and striatum post-hoc tests
Gene	Region	mean difference (OCD - CON)	95% CI (lower)	95% CI (upper)	t	df	p	p.adj
GAD1	A11	0.1283	0.2709	-0.0143	2.2013	6	0.06998	0.2799
	A47	0.0129	0.0575	-0.0318	0.70514	6	0.5072	0.5072
	Caudate	-0.0266	0.0158	-0.0691	-1.5355	6	0.1756	0.3511
	NAcc	0.0464	0.1516	-0.0588	1.0794	6	0.3219	0.4291
SLC32A1	A11	0.0044	0.0113	-0.0026	1.5419	6	0.174	0.3078
	A47	0.0007	0.0059	-0.0046	0.3112	6	0.7662	0.7662
	Caudate	-0.0273	0.0029	-0.0576	-2.209	6	0.06924	0.277
	NAcc	0.0159	0.045	-0.0132	1.333	6	0.2308	0.3078

### Sheet: Supplemental Table 4d
Supplemental Table 4d: RNAseq results and cross-method correlations for qPCR target genes
Region	Gene	ENSG ID	Log2FC direction consistent between methods	RNAseq_log2FC	RNAseq_t	RNAseq_P.Value	RNAseq_adj.P.Val	RNAseq_B		Samples with both qPCR and RNAseq data	Significant correlation between methods	qPCR-RNAseq correlation t	correlation df	R2	95% CI lower bound	95% CI upper bound	p	All transcripts detected by qPCR
Global	CACNA1G	ENSG00000006283	TRUE	-0.111059	-1.25559	0.213025	0.999548	-4.84674		57	FALSE	0.0354767	56	0.00474072	-0.253866	0.262715	0.971826	FALSE
Global	DLGAP3	ENSG00000116544	TRUE	-0.145676	-1.283	0.203304	0.999548	-4.81543		59	FALSE	-0.813414	58	-0.106202	-0.350671	0.151816	0.419307	TRUE
Global	DLGAP4	ENSG00000080845	TRUE	-0.0966178	-0.797395	0.427649	0.999548	-5.22074		58	FALSE	0.60754	57	0.0802114	-0.179559	0.329525	0.545906	FALSE
Global	GABARAP	ENSG00000170296	TRUE	-0.058207	-1.19448	0.235921	0.999548	-4.84555		59	FALSE	-0.736888	58	-0.0963084	-0.341873	0.161567	0.464161	TRUE
Global	GABRA4	ENSG00000109158	TRUE	-0.0125343	-0.154096	0.877933	0.999548	-5.50062		60	TRUE	3.1948	59	0.384034	0.146369	0.579785	0.00224727	TRUE
Global	GABRD	ENSG00000187730	FALSE	0.0470896	0.635529	0.526949	0.999548	-5.33533		60	TRUE	2.82724	59	0.34542	0.102516	0.549448	0.00640147	TRUE
Global	GAD1	ENSG00000128683	TRUE	-0.0279465	-0.371326	0.711404	0.999548	-5.44851		59	TRUE	5.90134	58	0.612514	0.424634	0.749818	1.98115e-07	TRUE
Global	GAD2	ENSG00000136750	FALSE	0.00869499	0.0790102	0.937227	0.999548	-5.50724		59	TRUE	7.27902	58	0.690944	0.530007	0.803837	9.9575e-10	TRUE
Global	GRIA4	ENSG00000152578	TRUE	-0.0644215	-0.572859	0.568393	0.999548	-5.37012		60	TRUE	2.67896	59	0.329317	0.0845037	0.536635	0.00955414	FALSE
Global	GRIN1	ENSG00000176884	TRUE	-0.0469106	-0.490308	0.625296	0.999548	-5.40736		59	FALSE	-0.413726	58	-0.0542449	-0.303983	0.202469	0.6806	TRUE
Global	GRIN2B	ENSG00000273079	TRUE	-0.0270669	-0.212611	0.832187	0.999548	-5.47916		60	FALSE	0.757527	59	0.0981455	-0.15757	0.341525	0.451749	FALSE
Global	GRM3	ENSG00000198822	TRUE	-0.0114477	-0.161457	0.872152	0.999548	-5.49699		60	FALSE	0.739926	59	0.0958862	-0.159793	0.339509	0.462279	FALSE
Global	GRM5	ENSG00000168959	TRUE	-0.00263864	-0.02873	0.977154	0.999548	-5.50845		60	TRUE	2.87388	59	0.350423	0.108145	0.553409	0.00562889	TRUE
Global	HCN4	ENSG00000138622	TRUE	-0.0969338	-0.871586	0.386117	0.999548	-5.08039		59	FALSE	1.9075	58	0.242962	-0.0116839	0.468013	0.0614119	TRUE
Global	KCNA2	ENSG00000177301	TRUE	-0.0111818	-0.122491	0.902826	0.999548	-5.49503		60	FALSE	0.656768	59	0.0851931	-0.170281	0.329936	0.513884	FALSE
Global	KCNMA1	ENSG00000156113	FALSE	-0.0332671	-0.530793	0.597075	0.999548	-5.38968		60	TRUE	2.39808	59	0.298017	0.0499449	0.511455	0.0196631	FALSE
Global	KCNN3	ENSG00000143603	FALSE	-0.0281262	-0.335613	0.738066	0.999548	-5.46256		57	FALSE	1.50441	56	0.197093	-0.0644861	0.433328	0.138094	FALSE
Global	SLC17A6	ENSG00000091664	FALSE	0.0446758	0.779652	0.437962	0.999548	-5.24173		59	TRUE	2.8256	58	0.34785	0.103025	0.552935	0.00646199	TRUE
Global	SLC1A1	ENSG00000106688	TRUE	-0.098134	-0.618326	0.538167	0.999548	-5.3422		59	TRUE	5.59477	58	0.592042	0.397942	0.73541	6.28038e-07	TRUE
Global	SLC32A1	ENSG00000101438	TRUE	-0.128229	-1.05336	0.295436	0.999548	-4.89415		58	TRUE	3.18425	57	0.388614	0.147179	0.586345	0.00235275	TRUE
