## Supplemental Tables 1-10 for "Transcriptomes of higher order thalamic nuclei in obsessive compulsive disorder": Supplemental Table 5.xlsx

### Sheet: Supplemental Table 5
			Proportion of Total Reads			Number of Reads Mapped
Sample	Sample RIN	SampleStatus	Paired Reads	Broken Pairs	Unmapped	Paired Reads	Broken Pairs	Unmapped		Total read count
CON1.1159_MDMC	7.6	Include	0.874986	0.0795153	0.0454984	86598826	7869761	4503049		98971636
CON1.1159_MDPC	7	Drop	0.887553	0.0661662	0.0462806	15556560	1159726	811182		17527468
CON1.1159_VA	9	Include	0.879411	0.0776417	0.0429477	83051332	7332463	4055967		94439762
CON1.1159_VLP	7.5	Include	0.861698	0.0856674	0.0526344	83335290	8284944	5090306		96710540
CON10.1282_MDMC	9.05	Include	0.891886	0.0656852	0.042429	82143332	6049654	3907744		92100730
CON10.1282_MDPC	7.45	Include	0.847351	0.082427	0.0702215	78762556	7661714	6527194		92951464
CON10.1282_VA	8.45	Include	0.944504	0.0318696	0.0236267	85757094	2893628	2145208		90795930
CON10.1282_VLP	7.6	Include	0.880964	0.0733282	0.0457083	83151940	6921264	4314288		94387492
CON11.1834_MDMC	8.65	Include	0.849774	0.0911258	0.0591006	82010638	8794439	5703729		96508806
CON11.1834_MDPC	7.9	Include	0.890204	0.0710921	0.038704	81643138	6520060	3549656		91712854
CON11.1834_VA	7.8	Include	0.907228	0.0531398	0.0396325	83062988	4865319	3628627		91556934
CON11.1834_VLP	7.3	Include	0.874739	0.0781793	0.047082	96002666	8580186	5167260		109750112
CON2.1293_MDMC	6.85	Include	0.857741	0.0859572	0.0563018	79007066	7917577	5185993		92110636
CON2.1293_MDPC	7.6	Include	0.883074	0.073341	0.0435853	92979324	7722117	4589123		105290564
CON2.1293_VA	6.7	Include	0.872875	0.0801446	0.04698	78561838	7213296	4228364		90003498
CON2.1293_VLP	7.55	Include	0.884739	0.0710186	0.0442424	72167270	5792920	3608808		81568998
CON3.13032_MDMC	7.45	Include	0.894171	0.0624468	0.0433821	78623034	5490850	3814522		87928406
CON3.13032_MDPC	6.65	Include	0.874067	0.0751897	0.0507435	87587382	7534514	5084842		100206738
CON3.13032_VA	8.6	Include	0.857384	0.0867847	0.0558311	73872022	7477346	4810390		86159758
CON3.13032_VLP	6.7	Include	0.882592	0.0681784	0.0492292	77410320	5979783	4317785		87707888
CON4.1092_MDMC	7.05	Include	0.868511	0.0782691	0.0532195	71840296	6474153	4402137		82716586
CON4.1092_MDPC	8.15	Include	0.879834	0.0769041	0.0432616	83867288	7330624	4123766		95321678
CON4.1092_VA	6.15	Include	0.895958	0.0625056	0.0415366	83660590	5836500	3878502		93375592
CON4.1092_VLP	7.57	Include	0.8527	0.0946479	0.0526526	71312414	7915534	4403404		83631352
CON5.1543_MDMC	8.25	Include	0.891622	0.0659179	0.0424601	78641486	5813986	3745004		88200476
CON5.1543_MDPC	7.45	Include	0.877024	0.0765272	0.0464488	153638286	13406133	8136969		175181388
CON5.1543_VA	7.35	Include	0.870792	0.0768054	0.0524022	79210668	6986523	4766705		90963896
CON5.1543_VLP	7.3	Include	0.912728	0.051257	0.0360154	80092978	4497864	3160394		87751236
CON6.1391_MDMC	9.05	Include	0.879986	0.0727859	0.0472278	77245326	6389154	4145666		87780146
CON6.1391_MDPC	6.6	Include	0.899319	0.0626068	0.0380746	87061408	6060848	3685936		96808192
CON6.1391_VLP	7.25	Include	0.86915	0.0696469	0.0612028	70808746	5674060	4986130		81468936
CON7.1083_MDMC	7.05	Include	0.861181	0.0793535	0.0594652	79039540	7283092	5457738		91780370
CON7.1083_MDPC	8.75	Include	0.892082	0.0703432	0.037575	96946896	7644538	4083462		108674896
CON7.1083_VA	8.55	Include	0.944811	0.0306092	0.02458	102677798	3326469	2671249		108675516
CON7.1083_VLP	8.3	Include	0.862071	0.0889484	0.0489808	84998526	8770139	4829409		98598074
CON8.13237_MDMC	5.6	Drop	0.858688	0.089308	0.0520043	78594488	8174236	4759878		91528602
CON8.13237_MDPC	6.4	Drop	0.867007	0.0830596	0.0499339	80786354	7739367	4652761		93178482
CON8.13237_VLP	6.05	Drop	0.86798	0.0782986	0.0537218	70525154	6361920	4365004		81252078
CON9.1637_MDMC	7	Include	0.875402	0.0756255	0.0489726	82811444	7154037	4632719		94598200
CON9.1637_MDPC	7.75	Include	0.873486	0.0777427	0.0487712	79900542	7111370	4461254		91473166
CON9.1637_VA	7.05	Drop	0.910506	0.0429767	0.0465178	88001116	4153732	4495982		96650830
CON9.1637_VLP	6.35	Include	0.886025	0.0688929	0.0450819	77350078	6014357	3935653		87300088
OCD1.1413_MDMC	8.6	Include	0.881593	0.0715964	0.0468105	77211834	6270569	4099769		87582172
OCD1.1413_MDPC	7.3	Include	0.869249	0.0805384	0.0502123	70809990	6560742	4090352		81461084
OCD1.1413_VA	7.6	Include	0.868099	0.0824719	0.0494289	77841328	7395145	4432227		89668700
OCD1.1413_VLP	8.4	Include	0.880091	0.0721752	0.047734	76694466	6289626	4159726		87143818
OCD10.13154_MDMC	7.2	Include	0.917213	0.0458489	0.0369384	85193374	4258580	3430948		92882902
OCD10.13154_MDPC	6.3	Include	0.867466	0.0671896	0.0653447	77614638	6011645	5846579		89472862
OCD10.13154_VA	9.4	Include	0.948765	0.0301842	0.0210511	99560804	3167451	2209049		104937304
OCD10.13154_VLP	7.2	Include	0.880721	0.0718286	0.0474502	81862288	6676404	4410458		92949150
OCD11.13169_MDMC	8.2	Include	0.878196	0.0770016	0.0448028	79993268	7013938	4081006		91088212
OCD11.13169_MDPC	7.2	Include	0.882314	0.0725148	0.0451712	80609956	6625093	4126931		91361980
OCD11.13169_VA	9	Include	0.944939	0.0276894	0.0273716	96253594	2820504	2788132		101862230
OCD11.13169_VLP	9.25	Include	0.895448	0.0636256	0.0409264	76550394	5439249	3498733		85488376
OCD2.1424_MDMC	7.25	Include	0.871131	0.0689649	0.0599039	68691090	5438071	4723591		78852752
OCD2.1424_MDPC	7.05	Include	0.879951	0.0749822	0.0450664	78598946	6697557	4025415		89321918
OCD2.1424_VA	8.05	Include	0.878973	0.0724888	0.0485382	77564492	6396737	4283225		88244454
OCD2.1424_VLP	7.65	Include	0.881856	0.0737859	0.0443585	82355186	6890755	4142571		93388512
OCD3.1435_MDMC	7.5	Include	0.873373	0.082093	0.0445343	95574718	8983586	4873462		109431766
OCD3.1435_MDPC	7.9	Include	0.840614	0.0587115	0.100675	84760858	5920003	10151241		100832102
OCD3.1435_VA	8.1	Include	0.917292	0.0499745	0.0327338	92900316	5061251	3315173		101276740
OCD3.1435_VLP	7.8	Include	0.866994	0.0834952	0.0495108	70308358	6770995	4015049		81094402
OCD4.1505_MDMC	8.55	Include	0.857897	0.0906853	0.0514178	76840340	8122529	4605399		89568268
OCD4.1505_MDPC	7.95	Include	0.879739	0.0714524	0.0488091	79192662	6432030	4393718		90018410
OCD4.1505_VA	6.1	Include	0.936497	0.0379529	0.0255504	85583672	3468408	2334972		91387052
OCD4.1505_VLP	7.05	Include	0.873759	0.0715031	0.0547378	78848854	6452511	4939589		90240954
OCD5.1785_MDMC	7.15	Include	0.901279	0.0585329	0.0401879	84557204	5491506	3770392		93819102
OCD5.1785_MDPC	9.1	Include	0.869545	0.0816994	0.0487551	74590252	7008232	4182252		85780736
OCD5.1785_VA	8.7	Include	0.870218	0.080566	0.0492162	78803732	7295764	4456838		90556334
OCD5.1785_VLP	7.15	Include	0.876855	0.0757214	0.0474234	81718440	7056849	4419621		93194910
OCD6.13051_MDMC	8.65	Include	0.897783	0.0627745	0.0394424	82974954	5801746	3645352		92422052
OCD6.13051_MDPC	9.4	Include	0.828695	0.0857216	0.0855835	73837186	7637841	7625535		89100562
OCD6.13051_VA	7.5	Include	0.885913	0.0692899	0.044797	81177150	6349108	4104792		91631050
OCD6.13051_VLP	8.6	Include	0.890638	0.068885	0.0404771	77745110	6013077	3533307		87291494
OCD7.13022_MDMC	7.8	Include	0.878477	0.0778449	0.0436781	92773514	8220984	4612722		105607220
OCD7.13022_MDPC	7.85	Include	0.887059	0.0711106	0.0418303	74915148	6005534	3532710		84453392
OCD7.13022_VA	8	Include	0.946361	0.0328428	0.0207961	105097884	3647347	2309505		111054736
OCD7.13022_VLP	6.4	Include	0.874558	0.0778403	0.047602	76799448	6835560	4180182		87815190
OCD8.13173_MDMC	7.85	Include	0.874256	0.0780939	0.0476499	81299920	7262203	4431115		92993238
OCD8.13173_MDPC	7.1	Include	0.892169	0.0657454	0.0420861	81170940	5981620	3829058		90981618
OCD8.13173_VA	7.8	Include	0.943	0.0315748	0.0254255	100841956	3376524	2718936		106937416
OCD8.13173_VLP	7.85	Include	0.880027	0.0727438	0.0472288	76781464	6346823	4120665		87248952
OCD9.13125_MDMC	9.05	Include	0.90588	0.0549714	0.039149	96034762	5827665	4150295		106012722
OCD9.13125_MDPC	8.4	Include	0.905388	0.0559084	0.0387035	82262428	5079767	3516551		90858746
OCD9.13125_VA	8.05	Include	0.881139	0.0666769	0.0521841	82731210	6260371	4899625		93891206
OCD9.13125_VLP	8	Include	0.884991	0.0709428	0.0440663	75899084	6084238	3779240		85762562
