## Supplemental Tables 1-10 for "Transcriptomes of higher order thalamic nuclei in obsessive compulsive disorder": Supplemental Table 6.xlsx

### Sheet: Supplemental Table 6a - Dx
Supplemental table 5a. RNAseq model selection (OCD Dx in null)
Stepwise forward selection of additional covariates for RNA expression models, by region.
Starting null model: OCD Diagnosis + (1|Pair)
Global thalamus model selection
Covariate	Model 1	Model 2	Model 3
	OCD Diagnosis	OCD Diagnosis + pH	OCD Diagnosis + pH + Region
Genes with no improvement over previous model	10163	2614	1365
Genes remaining (improved)	4354	1740	375
Region	1370	1392	--
Sex	88	71	69
Age	93	63	70
Body Mass Index	76	75	78
Postmortem Interval	6	5	5
Tissue Storage Time	253	130	141
RNA Integrity Number	28	26	18
pH	2619	--	--
MDmc model selection
Covariate	Model 1	Model 2
	OCD Diagnosis	OCD Diagnosis + Age
Genes with no improvement over previous model	12579	1002
Genes remaining (improved)	1938	936
Sex	8	8
Age	923	--
Body Mass Index	496	460
Postmortem Interval	31	9
Tissue Storage Time	260	218
RNA Integrity Number	134	140
pH	127	106
MDpc model selection
Covariate	Model 1	Model 2
	OCD Diagnosis	OCD Diagnosis + pH
Genes with no improvement over previous model	9124	4556
Genes remaining (improved)	5393	837
Sex	72	82
Age	53	54
Body Mass Index	117	151
Postmortem Interval	46	51
Tissue Storage Time	225	262
RNA Integrity Number	1020	253
pH	4651	--
VA model selection
Covariate	Model 1
	OCD Diagnosis
Genes with no improvement over previous model	13144
Genes remaining (improved)	1373
Sex	19
Age	550
Body Mass Index	308
Postmortem Interval	177
Tissue Storage Time	193
RNA Integrity Number	41
pH	134
VLp model selection
Covariate	Model 1	Model 2	Model 3
	OCD Diagnosis	OCD Diagnosis + pH	OCD Diagnosis + pH + RIN
Genes with no improvement over previous model	10635	2524	911
Genes remaining (improved)	3882	1358	447
Sex	62	68	63
Age	61	57	56
Body Mass Index	59	106	129
Postmortem Interval	19	24	25
Tissue Storage Time	153	274	192
RNA Integrity Number	198	864	--
pH	3390	--	--

### Sheet: Supplemental Table 6b - Null
Supplemental table 5b. RNAseq model selection (OCD Dx not in null)
Stepwise forward selection of additional covariates for RNA expression models, by region.
Starting null model: Intercept + (1|Pair)
Global thalamus model selection
Covariate	Model 1	Model 2	Model 3
	Null	pH	pH + Region
Genes with no improvement over previous model	10278	2629	1365
Genes remaining (improved)	4329	1610	245
OCD Diagnosis	2	1	1
Region	1359	1382	--
Sex	87	68	66
Age	92	59	65
Body Mass Index	45	45	48
Postmortem Interval	4	4	4
Tissue Storage Time	125	40	45
RNA Integrity Number	26	26	19
pH	2626	--	--
MDmc model selection
Covariate	Model 1	Model 2
	Null	Age
Genes with no improvement over previous model	12726	916
Genes remaining (improved)	1791	875
OCD Diagnosis	40	39
Sex	7	6
Age	869	--
Body Mass Index	562	533
Postmortem Interval	32	10
Tissue Storage Time	85	84
RNA Integrity Number	116	115
pH	115	97
MDpc model selection
Covariate	Model 1	Model 2
	Null	pH
Genes with no improvement over previous model	9276	4590
Genes remaining (improved)	5241	651
OCD Diagnosis	34	43
Sex	66	69
Age	50	46
Body Mass Index	86	116
Postmortem Interval	38	41
Tissue Storage Time	145	165
RNA Integrity Number	689	187
pH	4658	--
VA model selection
Covariate	Model 1
	Null
Genes with no improvement over previous model	13517
Genes remaining (improved)	1000
OCD Diagnosis	24
Sex	18
Age	503
Body Mass Index	176
Postmortem Interval	150
Tissue Storage Time	47
RNA Integrity Number	30
pH	80
VLp model selection
Covariate	Model 1	Model 2
	Null	pH
Genes with no improvement over previous model	10589	2842
Genes remaining (improved)	3928	1086
OCD Diagnosis	55	62
Sex	58	57
Age	49	49
Body Mass Index	61	124
Postmortem Interval	15	23
Tissue Storage Time	212	300
RNA Integrity Number	111	504
pH	3448	--
