## Supplemental Tables 1-10 for "Transcriptomes of higher order thalamic nuclei in obsessive compulsive disorder": Supplemental Table 10.xlsx

### Sheet: Supplemental Table 10a-d
Supplemental Table 9a: MDmc
	DX			DD DX			AGEyr			pH			RIN			TST
Module	R2	p	adj.p	R2	p	adj.p	R2	p	adj.p	R2	p	adj.p	R2	p	adj.p	R2	p	adj.p
MEblue	-0.221975	0.333509	0.583641	-0.318026	0.160042	0.484077	0.0840688	0.717125	0.836646	-0.0236662	0.918896	0.918896	0.185715	0.420249	0.588348	0.286819	0.207462	0.484077
MEgreen	-0.262359	0.250585	0.576723	-0.188993	0.411945	0.576723	0.318539	0.159333	0.557664	0.223618	0.329851	0.576723	-0.0544982	0.814501	0.814501	0.137107	0.553423	0.64566
MEmidnightblue	-0.0275763	0.905549	0.905549	-0.115222	0.618946	0.866525	-0.611571	0.00322018	0.0225413	0.344465	0.126236	0.29455	-0.0386748	0.867811	0.905549	0.121506	0.599814	0.866525
MEturquoise	0.101027	0.663031	0.663031	0.312001	0.16855	0.308071	-0.567774	0.00725715	0.0508	0.283365	0.213229	0.308071	0.16076	0.486345	0.567403	-0.416702	0.0602232	0.210781
MEred	-0.176076	0.445185	0.638422	0.108905	0.638422	0.638422	-0.375261	0.0936859	0.2186	0.46798	0.0324006	0.113402	-0.116008	0.616539	0.638422	-0.160414	0.487297	0.638422
MEsalmon	-0.210721	0.359211	0.838159	-0.0259095	0.911235	0.911235	-0.277473	0.223311	0.78159	0.146763	0.525544	0.847071	0.103389	0.655617	0.847071	-0.081309	0.726061	0.847071
MEpurple	0.183534	0.425824	0.596153	0.307207	0.175537	0.463782	-0.135811	0.557214	0.61967	0.114986	0.61967	0.61967	-0.217295	0.344063	0.596153	-0.292151	0.198764	0.463782
MEyellow	0.340648	0.13077	0.457695	0.220794	0.336156	0.588273	-0.271856	0.23321	0.544156	-0.0110271	0.962163	0.962163	-0.172292	0.455181	0.637254	-0.121897	0.598634	0.698406
MEblack	-0.0814096	0.725735	0.725735	-0.407266	0.0668886	0.213303	0.377686	0.0914155	0.213303	-0.13115	0.570944	0.684477	-0.185862	0.419876	0.684477	0.549328	0.00989964	0.0692975
MEmagenta	0.227783	0.320686	0.453354	-0.165261	0.474057	0.474057	0.224287	0.328369	0.453354	-0.25356	0.267407	0.453354	-0.198411	0.388589	0.453354	0.348757	0.121272	0.424451
MEpink	0.0388843	0.867101	0.867101	-0.254021	0.266508	0.587151	0.131007	0.571368	0.799915	-0.239309	0.296124	0.587151	-0.0535121	0.817803	0.867101	0.221079	0.335515	0.587151
Supplemental Table 9b: MDpc
	DX			DD DX			AGEyr			pH			RIN			TST
Module	R2	p	adj.p	R2	p	adj.p	R2	p	adj.p	R2	p	adj.p	R2	p	adj.p	R2	p	adj.p
MEblue	0.171345	0.470107	0.539767	0.145758	0.539767	0.539767	0.177645	0.453684	0.539767	-0.762163	9.38859e-05	0.000657201	-0.597294	0.00542246	0.0189786	-0.172386	0.467371	0.539767
MEgreenyellow	0.220959	0.349183	0.488857	0.289272	0.216078	0.425601	0.0425086	0.858768	0.858768	-0.705391	0.000512405	0.00358684	-0.273554	0.2432	0.425601	-0.39716	0.0829297	0.290254
MEturquoise	0.201295	0.394762	0.460556	0.141656	0.551355	0.551355	0.2207	0.349762	0.460556	-0.736571	0.000212538	0.00148776	-0.288021	0.218162	0.460556	-0.43264	0.0567465	0.198613
MEmidnightblue	-0.129021	0.587734	0.731116	0.0145804	0.951351	0.951351	0.298996	0.200338	0.53808	-0.441114	0.0515484	0.360839	-0.24292	0.30208	0.53808	-0.115859	0.626671	0.731116
MEpurple	-0.250931	0.285912	0.667127	-0.181593	0.443546	0.671334	-0.270945	0.247904	0.667127	-0.16095	0.497846	0.671334	-0.335768	0.147806	0.667127	0.0571579	0.810831	0.810831
MEcyan	-0.109632	0.645437	0.998924	-0.00900878	0.969931	0.998924	-0.104256	0.661805	0.998924	-0.390826	0.088414	0.428386	-0.356916	0.122396	0.428386	-0.000322183	0.998924	0.998924
MEsalmon	-0.13164	0.58011	0.948986	-0.0990346	0.677847	0.948986	0.0381494	0.873132	0.965217	-0.416098	0.0680308	0.476216	-0.329562	0.155913	0.545696	-0.133787	0.573894	0.948986
MEbrown	-0.215562	0.361377	0.505928	-0.106499	0.654959	0.654959	-0.138037	0.561672	0.654959	0.783745	4.34508e-05	0.000304155	0.383982	0.0946359	0.331226	0.330581	0.154561	0.360643
MEmagenta	-0.271985	0.246021	0.732001	-0.0318205	0.894055	0.894055	-0.160651	0.498654	0.732001	0.178402	0.451731	0.732001	-0.0805844	0.735567	0.858162	0.151816	0.522858	0.732001
MEyellow	-0.35593	0.123506	0.432271	-0.494251	0.0267506	0.187254	-0.00879382	0.970648	0.970648	0.280005	0.231817	0.540905	0.043319	0.856102	0.970648	0.15432	0.515942	0.902899
MEblack	-0.193128	0.414611	0.483713	-0.359903	0.119076	0.277845	0.142339	0.549418	0.549418	0.449392	0.0468295	0.169848	0.446341	0.048528	0.169848	0.24849	0.290781	0.407094
MEtan	0.0414828	0.862144	0.877338	-0.287405	0.219192	0.877338	0.223387	0.343777	0.877338	-0.0466732	0.845084	0.877338	0.0934616	0.695117	0.877338	0.039496	0.86869	0.877338
Supplemental Table 9c: VA
	DX			DD DX			AGEyr			pH			RIN			TST
Module	R2	p	adj.p	R2	p	adj.p	R2	p	adj.p	R2	p	adj.p	R2	p	adj.p	R2	p	adj.p
MEblue	-0.147291	0.547349	0.686363	-0.368761	0.120277	0.386778	0.473392	0.0406353	0.284447	0.0388493	0.874534	0.874534	-0.181802	0.456333	0.686363	0.331387	0.165762	0.386778
MEblack	0.196395	0.420333	0.735583	0.0669895	0.785251	0.812009	-0.0584872	0.812009	0.812009	0.306273	0.202205	0.707717	0.058973	0.810474	0.812009	0.212764	0.38183	0.735583
MEgreen	-0.0239683	0.922412	0.922412	-0.187629	0.441774	0.773104	-0.0614708	0.802595	0.922412	0.505175	0.0273682	0.191577	-0.0874871	0.721734	0.922412	0.242975	0.316184	0.773104
MEcyan	0.126945	0.604545	0.797868	-0.0683288	0.781056	0.797868	-0.224222	0.356094	0.797868	0.134381	0.583359	0.797868	-0.062972	0.797868	0.797868	0.121051	0.621552	0.797868
MEsalmon	0.0655846	0.789657	0.789657	-0.346003	0.14676	0.309017	0.472519	0.0410588	0.287412	-0.0695204	0.777329	0.789657	-0.323572	0.176581	0.309017	0.355782	0.134926	0.309017
MEmidnightblue	-0.193391	0.427619	0.900922	0.0438894	0.858403	0.900922	0.120371	0.623528	0.900922	-0.393985	0.0951062	0.665744	0.0913028	0.710087	0.900922	-0.103855	0.672217	0.900922
MEturquoise	-0.066237	0.78761	0.993711	0.26794	0.2674	0.993711	0.00193996	0.993711	0.993711	0.0335784	0.891453	0.993711	0.214843	0.377085	0.993711	-0.1565	0.522291	0.993711
MEpurple	-0.0669759	0.785294	0.916176	0.20466	0.400639	0.701118	-0.464349	0.0451907	0.316335	-0.0752116	0.759592	0.916176	0.293291	0.222975	0.520274	-0.377925	0.11064	0.387239
MEgreenyellow	0.00314615	0.989801	0.989801	0.139226	0.569727	0.797618	-0.702257	0.000801768	0.00561238	0.167831	0.492215	0.797618	0.303999	0.205746	0.720112	-0.210081	0.388003	0.797618
MEbrown	0.0772698	0.753205	0.878739	0.324925	0.174674	0.505857	-0.541331	0.0166824	0.116777	0.020061	0.935032	0.935032	0.256539	0.289061	0.505857	-0.295275	0.219713	0.505857
MEred	0.00296955	0.990374	0.990374	0.168411	0.490699	0.686979	-0.499589	0.0294124	0.205886	0.404374	0.0859431	0.300801	0.18442	0.449762	0.686979	-0.213292	0.38062	0.686979
Supplemental Table 9d: VLp
	DX			DD DX			AGEyr			pH			RIN			TST
Module	R2	p	adj.p	R2	p	adj.p	R2	p	adj.p	R2	p	adj.p	R2	p	adj.p	R2	p	adj.p
MEmagenta	-0.175959	0.445491	0.846001	0.105314	0.649595	0.846001	-0.134251	0.561792	0.846001	0.154039	0.504984	0.846001	-0.119305	0.60649	0.846001	0.0567977	0.806813	0.846001
MEpurple	-0.0440923	0.849485	0.917943	-0.10043	0.66491	0.917943	0.144828	0.531077	0.917943	0.0280291	0.904005	0.917943	-0.0547828	0.813549	0.917943	0.165376	0.473745	0.917943
MEgreen	-0.23768	0.299524	0.419333	-0.401583	0.0711637	0.258331	0.268176	0.239846	0.419333	0.358326	0.110713	0.258331	0.12158	0.59959	0.59959	0.384994	0.0848187	0.258331
MEyellow	-0.314357	0.165187	0.289077	-0.461554	0.0351887	0.12316	0.0315018	0.892175	0.892175	0.570813	0.00688357	0.048185	0.0774895	0.738485	0.861566	0.347461	0.122756	0.28643
MEpink	-0.251665	0.27112	0.502901	-0.243489	0.287513	0.502901	0.0319524	0.890641	0.890641	0.746855	0.000100434	0.000703041	0.171916	0.456181	0.532211	0.233948	0.307401	0.502901
MEtan	-0.0898337	0.698574	0.698574	0.106873	0.644736	0.698574	-0.208241	0.365023	0.516987	0.659276	0.00115068	0.00805474	0.289108	0.203697	0.516987	0.265388	0.244956	0.516987
MEbrown	-0.0390889	0.866408	0.866408	-0.387315	0.0827996	0.579597	-0.0996801	0.667273	0.778485	0.160652	0.486643	0.778485	0.109025	0.638049	0.778485	0.207005	0.367942	0.778485
MEgreenyellow	0.355935	0.113286	0.608213	0.164528	0.476048	0.643115	-0.107394	0.643115	0.643115	-0.215377	0.348442	0.643115	0.157544	0.495221	0.643115	-0.308404	0.173775	0.608213
MEblack	-0.0601272	0.795713	0.902287	-0.397863	0.0740707	0.518495	0.200341	0.383898	0.671821	-0.247922	0.27855	0.649949	-0.0879167	0.704725	0.902287	0.284909	0.210637	0.649949
MEred	0.167604	0.467724	0.654813	-0.120811	0.60192	0.70224	0.187576	0.415524	0.654813	-0.42311	0.0559939	0.391958	-0.297659	0.19004	0.47318	0.0268446	0.908045	0.908045
MEblue	0.210587	0.359523	0.549811	0.166291	0.471267	0.549811	0.031419	0.892457	0.892457	-0.593521	0.00456327	0.0319429	-0.362086	0.106752	0.373632	-0.181329	0.431501	0.549811
MEturquoise	0.331304	0.142358	0.249126	0.362562	0.106258	0.247935	0.0864406	0.709473	0.827719	-0.766314	5.10539e-05	0.000357378	0.037551	0.871621	0.871621	-0.488133	0.0247683	0.0866889
